# DiffDomain enables identification of structurally reorganized topologically associating domains

**DOI:** 10.1101/2022.12.05.519135

**Authors:** Dunming Hua, Ming Gu, Xiao Zhang, Yanyi Du, Hangcheng Xie, Li Qi, Xiangjun Du, Zhidong Bai, Xiaopeng Zhu, Dechao Tian

**Author notes:** These four authors contributed equally (Dunming Hua, Ming Gu, Xiao Zhang, Yanyi Du).

## Abstract

Topologically associating domains (TADs) are critical structural units in three-dimensional genome organization of mammalian genome. Dynamic reorganizations of TADs between health and disease states are associated with transcription and other essential genome functions. However, computational methods that can identify reorganized TADs are still in the early stages of development. Here, we present DiffDomain, an algorithm leveraging high-dimensional random matrix theory to identify structurally reorganized TADs using chromatin contact maps. Method comparison using multiple real Hi-C datasets reveals that DiffDomain outperforms alternative methods for FPRs, TPRs, and identifying a new subtype of reorganized TADs. The robustness of DiffDomain and its biological applications are demonstrated by applying on Hi-C data from different cell types and disease states. Identified reorganized TADs are associated with structural variations and changes in CTCF binding sites and other epigenomic changes. By applying to a single-cell Hi-C data from mouse neuronal development, DiffDomain can identify reorganized TADs between cell types with reasonable reproducibility using pseudo-bulk Hi-C data from as few as 100 cells per condition. Moreover, DiffDomain reveals that TADs have differential cell-to-population variability and heterogeneous cell-to-cell variability. Therefore, DiffDomain is a statistically sound method for better comparative analysis of TADs using both Hi-C and single-cell Hi-C data.
