## Supplementary Table 6 for "DiffDomain enables identification of structurally reorganized topologically associating domains"

### Sheet: Sheet1
Cite	Condition 1 vs. Condition 2	Detailed comparison information	Regions	Group
Yang et al. 2020	Brain vs Muscle	A_GSM4662081_YueLab-HiC-Brain_merged.hic_VS_GSM4662083_YueLab-HiC-Muscle_merged.hic_reso_10000_chr11_33750000_35600000_0.8.txt	Chr11:33750000:35600000	Loop-level change
	Brain vs Muscle	A_GSM4662081_YueLab-HiC-Brain_merged.hic_VS_GSM4662083_YueLab-HiC-Muscle_merged.hic_reso_50000_chr13_10000000_11800000_0.5.txt	Chr13:10000000:11800000	Loop-level change
Goodman et al. 2020	wtCombined vs koCombined	B_GSE138822_wtCombined.hic_VS_GSE138822_koCombined.hic_reso_5000_chr13_28260000_29080000_0.5.txt	Chr13:28260000:29080000	Domain-level change
	wtCombined vs koCombined	B_GSE138822_wtCombined.hic_VS_GSE138822_koCombined.hic_reso_5000_chr10_117390000_117760000_0.5.txt	Chr10:117390000:117760000	Loop-level change
	wtCombined vs koCombined	B_GSE138822_wtCombined.hic_VS_GSE138822_koCombined.hic_reso_5000_chr2_93300000_93455000_0.5.txt	Chr2:93300000:93455000	Loop-level change
	wtCombined vs koCombined	B_GSE138822_wtCombined.hic_VS_GSE138822_koCombined.hic_reso_10000_chr4_94880000_96040000_0.5.txt	Chr4:94880000:96040000	Loop-level change
Huang et al. 2021	2CBScombined vs 4CBScombined, repCAST vs rep129	C_GSM4643817_4CBS_rep2.129.hic_VS_GSM4643815_2CBS_rep2.CAST.hic_reso_10000_chrchr3_34601078_34811078_0.5.txt	Chr3:34601078:34811078	Boundary-level change
	2CBScombined vs 4CBScombined, repCAST vs rep129	C_GSM4643816_4CBS_rep1.129.hic_VS_GSM4643815_2CBS_rep2.CAST.hic_reso_10000_chrchr3_34601078_34811078_0.5.txt	Chr3:34601078:34811078	Boundary-level change
	2CBScombined vs 4CBScombined, repCAST vs rep129	C_GSM4643817_4CBS_rep2.129.hic_VS_GSM4643816_4CBS_rep1.CAST.hic_reso_10000_chrchr3_34601078_34811078_0.5.txt	Chr3:34601078:34811078	Boundary-level change
	2CBScombined vs 4CBScombined, repCAST vs rep129	C_GSM4643816_4CBS_rep1.129.hic_VS_GSM4643816_4CBS_rep1.CAST.hic_reso_10000_chrchr3_34601078_34811078_0.5.txt	Chr3:34601078:34811078	Boundary-level change
	2CBScombined vs 4CBScombined, repCAST vs rep129	C_GSM4643815_2CBS_rep2.129.hic_VS_GSM4643815_2CBS_rep2.CAST.hic_reso_10000_chrchr3_34601078_34811078_0.5.txt	Chr3:34601078:34811078	Boundary-level change
	2CBScombined vs 4CBScombined, repCAST vs rep129	C_GSM4643817_4CBS_rep2.129.hic_VS_GSM4643817_4CBS_rep2.CAST.hic_reso_10000_chrchr3_34601078_34811078_0.5.txt	Chr3:34601078:34811078	Boundary-level change
	2CBScombined vs 4CBScombined, repCAST vs rep129	C_GSM4643815_2CBS_rep2.129.hic_VS_GSM4643816_4CBS_rep1.CAST.hic_reso_10000_chrchr3_34601078_34811078_0.5.txt	Chr3:34601078:34811078	Boundary-level change
	2CBScombined vs 4CBScombined, repCAST vs rep129	C_GSM4643816_4CBS_rep1.129.hic_VS_GSM4643817_4CBS_rep2.CAST.hic_reso_10000_chrchr3_34601078_34811078_0.5.txt	Chr3:34601078:34811078	Boundary-level change
	2CBScombined vs 4CBScombined, repCAST vs rep129	C_GSM4643815_2CBS_rep2.129.hic_VS_GSM4643817_4CBS_rep2.CAST.hic_reso_10000_chrchr3_34601078_34811078_0.5.txt	Chr3:34601078:34811078	Boundary-level change
	2CBScombined vs 4CBScombined, repCAST vs rep129	C_GSM4643814_2CBS_rep1.129.hic_VS_GSM4643815_2CBS_rep2.CAST.hic_reso_10000_chrchr3_34601078_34811078_0.5.txt	Chr3:34601078:34811078	Boundary-level change
	2CBScombined vs 4CBScombined, repCAST vs rep129	C_GSM4643814_2CBS_rep1.129.hic_VS_GSM4643816_4CBS_rep1.CAST.hic_reso_10000_chrchr3_34601078_34811078_0.5.txt	Chr3:34601078:34811078	Boundary-level change
	2CBScombined vs 4CBScombined, repCAST vs rep129	C_GSM4643817_4CBS_rep2.129.hic_VS_GSM4643814_2CBS_rep1.CAST.hic_reso_10000_chrchr3_34601078_34811078_0.5.txt	Chr3:34601078:34811078	Boundary-level change
	2CBScombined vs 4CBScombined, repCAST vs rep129	C_GSM4643816_4CBS_rep1.129.hic_VS_GSM4643814_2CBS_rep1.CAST.hic_reso_10000_chrchr3_34601078_34811078_0.5.txt	Chr3:34601078:34811078	Boundary-level change
	2CBScombined vs 4CBScombined, repCAST vs rep129	C_GSM4643814_2CBS_rep1.129.hic_VS_GSM4643817_4CBS_rep2.CAST.hic_reso_10000_chrchr3_34601078_34811078_0.5.txt	Chr3:34601078:34811078	Boundary-level change
	2CBScombined vs 4CBScombined, repCAST vs rep129	C_GSM4643815_2CBS_rep2.129.hic_VS_GSM4643814_2CBS_rep1.CAST.hic_reso_10000_chrchr3_34601078_34811078_0.5.txt	Chr3:34601078:34811078	Boundary-level change
	2CBScombined vs 4CBScombined, repCAST vs rep129	C_GSM4643814_2CBS_rep1.129.hic_VS_GSM4643814_2CBS_rep1.CAST.hic_reso_10000_chrchr3_34601078_34811078_0.5.txt	Chr3:34601078:34811078	Boundary-level change
	2CBScombined vs 4CBScombined, repCAST vs rep129	C_4DNFIUE5RAS6.hic_VS_4DNFIO21YDCV.hic_reso_10000_chr3_34601078_34811078_0.5.txt	Chr3:34601078:34811078	Boundary-level change
Szabo et al. 2020	ESC vs NPC	D_4DNFI4OUMWZ8.hic_VS_4DNFIHW8NTQX.hic_reso_10000_chr1_136500000_138000000_0.5.txt	Chr1:136500000:138000000	Boundary-level change
	ESC vs NPC	D_4DNFI4OUMWZ8.hic_VS_4DNFIHW8NTQX.hic_reso_10000_chr2_86500000_88500000_0.5.txt	Chr2:86500000:88500000	Boundary-level change
	ESC vs NPC	D_4DNFI4OUMWZ8.hic_VS_4DNFIHW8NTQX.hic_reso_10000_chr18_54000000_56000000_0.5.txt	Chr18:54000000:56000000	Boundary-level change
	ESC vs NPC	D_4DNFI4OUMWZ8.hic_VS_4DNFIHW8NTQX.hic_reso_10000_chr2_138000000_139500000_0.5.txt	Chr2:138000000:139500000	Boundary-level change
	ESC vs NPC	D_4DNFI4OUMWZ8.hic_VS_4DNFIHW8NTQX.hic_reso_10000_chr8_41500000_44000000_0.5.txt	Chr8:41500000:44000000	Boundary-level change
	ESC vs NPC	D_4DNFI4OUMWZ8.hic_VS_4DNFIHW8NTQX.hic_reso_10000_chr1_68000000_70000000_0.5.txt	Chr1:68000000:70000000	Boundary-level change
	ESC vs NPC	D_4DNFI4OUMWZ8.hic_VS_4DNFIHW8NTQX.hic_reso_50000_chr2_55000000_57000000_0.5.txt	Chr2:55000000:57000000	Boundary-level change
Lee and Roy. 2021	ESC vs NPC	E_4DNFI4OUMWZ8.hic_VS_4DNFIHW8NTQX.hic_reso_10000_chrX_162000000_164250000_0.5.txt	ChrX:162000000:164250000	Domain-level change
Bonev et al. 2017	ESC vs NPC	F_4DNFI4OUMWZ8.hic_VS_4DNFIHW8NTQX.hic_reso_10000_chr9_101500000_102800000_0.5.txt	Chr9:101500000:102800000	Loop-level change
	ESC vs NPC	F_4DNFI4OUMWZ8.hic_VS_4DNFIHW8NTQX.hic_reso_10000_chr3_100800000_102400000_0.5.txt	Chr3:100800000:102400000	Loop-level change
	ESC vs NPC	F_4DNFI4OUMWZ8.hic_VS_4DNFIHW8NTQX.hic_reso_10000_chr5_15900000_16000000_0.5.txt	Chr5:15900000:16000000	Loop-level change
	ESC vs NPC	F_4DNFI4OUMWZ8.hic_VS_4DNFIHW8NTQX.hic_reso_10000_chr4_22300000_24300000_0.5.txt	Chr4:22300000:24300000	Loop-level change
	ESC vs NPC	F_4DNFI4OUMWZ8.hic_VS_4DNFIHW8NTQX.hic_reso_10000_chr3_33000000_35700000_0.5.txt	Chr3:33000000:35700000	Loop-level change
	ESC vs NPC	F_4DNFI4OUMWZ8.hic_VS_4DNFIHW8NTQX.hic_reso_10000_chr8_53800000_56600000_0.5.txt	Chr8:53800000:56600000	Boundary-level change
	ESC vs NPC	F_4DNFI4OUMWZ8.hic_VS_4DNFIHW8NTQX.hic_reso_10000_chr6_51100000_52400000_0.5.txt	Chr6:51100000:52400000	Loop-level change
	ESC vs NPC	F_4DNFI4OUMWZ8.hic_VS_4DNFIHW8NTQX.hic_reso_10000_chr2_49900000_52400000_0.5.txt	Chr2:49900000:52400000	Domain-level change
	ESC vs NPC	F_4DNFI4OUMWZ8.hic_VS_4DNFIHW8NTQX.hic_reso_10000_chr12_26000000_29000000_0.5.txt	Chr12:26000000:29000000	Boundary-level change
	ESC vs NPC	F_4DNFI4OUMWZ8.hic_VS_4DNFIHW8NTQX.hic_reso_10000_chr13_27500000_30500000_0.5.txt	Chr13:27500000:30500000	Boundary-level change
	ESC vs NPC	F_4DNFI4OUMWZ8.hic_VS_4DNFIHW8NTQX.hic_reso_10000_chr8_42100000_44500000_0.5.txt	Chr8:42100000:44500000	Loop-level change
Winick-Ng et al. 2021	OLG vs DN	O_18_36000000_39000000OLGs.mm10.Repl1.segregation_at50000.2019-12-05.passed_qc.coseg.chr18.txt.gz.txt_VS_DNs.R1.mm10.segregation_at50000.2019-12-05.passed_qc.coseg.chr18.txt.gz.txt_reso_50000_chr18_36000000_39000000_0.5.txt	chr18:36000000:39000000	Domain-level change
	OLG vs PGN	O_18_36000000_39000000OLGs.mm10.Repl1.segregation_at50000.2019-12-05.passed_qc.coseg.chr18.txt.gz.txt_VS_PGNs.R1.segregation_at50000.2019-12-05.passed_qc.coseg.chr18.txt.gz.txt_reso_50000_chr18_36000000_39000000_0.5.txt	chr18:36000000:39000000	Domain-level change
	DN vs PGN	O_18_34650000_35850000DNs.R1.mm10.segregation_at50000.2019-12-05.passed_qc.coseg.chr18.txt.gz.txt_VS_PGNs.R1.segregation_at50000.2019-12-05.passed_qc.coseg.chr18.txt.gz.txt_reso_50000_chr18_36000000_39000000_0.5.txt	chr18:36000000:39000000	Domain-level change
	DN vs PGN	O_18_34650000_35850000DNs.R1.mm10.segregation_at50000.2019-12-05.passed_qc.coseg.chr18.txt.gz.txt_VS_PGNs.R1.segregation_at50000.2019-12-05.passed_qc.coseg.chr18.txt.gz.txt_reso_50000_chr18_34650000_35850000_0.5.txt	chr18:34650000:35850000	Domain-level change
Xiao et al. 2021	K562Ctr K562siMAZ	G_GSM4276866_K562Ctr_J2425F15Comb_HiCJuicer_inter.hic_VS_GSM4276867_HiC_CombJ2425F15_K562siMaz_inter.hic_reso_10000_chr11_2200000_2500000_0.5.txt	Chr11:2200000:2500000	Loop-level change
	K562Ctr K562siMAZ	G_GSM4276866_K562Ctr_J2425F15Comb_HiCJuicer_inter.hic_VS_GSM4276867_HiC_CombJ2425F15_K562siMaz_inter.hic_reso_50000_chr11_1500000_2200000_0.5.txt	Chr11:1500000:2200000	Loop-level change
Zhang et al. 2020	C25 vs C21	H_GSE137372_hap1_clone25_hic_allValidPairs.hic_VS_GSE137372_hap1_clone21_hic_allValidPairs.hic_reso_25000_chr2_212000000_213481530_0.5.txt	Chr2:212000000:213481530	Loop-level change
	C25 vs WT	H_GSE137372_hap1_clone25_hic_allValidPairs.hic_VS_GSE137372_hap1_wt_hic_allValidPairs.hic_reso_25000_chr5_172979739_173460858_0.5.txt	Chr5:172979739:173460858	Loop-level change
	C25 vs C21	H_GSE137372_hap1_clone25_hic_allValidPairs.hic_VS_GSE137372_hap1_clone21_hic_allValidPairs.hic_reso_25000_chr5_172979739_173460858_0.5.txt	Chr5:172979739:173460858	Loop-level change
	C25 vs WT	H_GSE137372_hap1_clone25_hic_allValidPairs.hic_VS_GSE137372_hap1_wt_hic_allValidPairs.hic_reso_25000_chr2_212000000_213481530_0.5.txt	Chr2:212000000:213481530	Loop-level change
	C25 vs WT	H_GSE137372_hap1_clone25_hic_allValidPairs.hic_VS_GSE137372_hap1_wt_hic_allValidPairs.hic_reso_25000_chr1_159730485_160395186_0.5.txt	Chr1:159730485:160395186	Loop-level change
	C25 vs C21	H_GSE137372_hap1_clone25_hic_allValidPairs.hic_VS_GSE137372_hap1_clone21_hic_allValidPairs.hic_reso_25000_chr1_159730485_160395186_0.5.txt	Chr1:159730485:160395186	Loop-level change
	C25 vs WT	H_GSE137372_hap1_wt_hic_allValidPairs.hic_VS_GSE137372_hap1_wt_hic_allValidPairs.hic_reso_25000_chr2_13142351_14400000_0.5.txt	Chr2:13142351:14400000	Loop-level change
	C25 vs C21	H_GSE137372_hap1_wt_hic_allValidPairs.hic_VS_GSE137372_hap1_clone21_hic_allValidPairs.hic_reso_50000_chr2_13142351_14400000_0.5.txt	Chr2:13142351:14400000	Loop-level change
	WT vs C21	H_GSE137372_hap1_wt_hic_allValidPairs.hic_VS_GSE137372_hap1_clone21_hic_allValidPairs.hic_reso_50000_chr6_101546941_103132463_0.5.txt	Chr6:101546941:103132463	Loop-level change
	WT vs C21	H_GSE137372_hap1_clone25_hic_allValidPairs.hic_VS_GSE137372_hap1_clone21_hic_allValidPairs.hic_reso_50000_chr7_20572855_22172668_0.5.txt	Chr7:20572855:22172668	Loop-level change
	WT vs C21	H_GSE137372_hap1_clone25_hic_allValidPairs.hic_VS_GSE137372_hap1_wt_hic_allValidPairs.hic_reso_50000_chr7_20572855_22172668_0.5.txt	Chr7:20572855:22172668	Loop-level change
	WT vs C21	H_GSE137372_hap1_wt_hic_allValidPairs.hic_VS_GSE137372_hap1_clone25_hic_allValidPairs.hic_reso_50000_chr10_59720000_61320000_0.5.txt	Chr10:59720000:61320000	Loop-level change
	WT vs C25	H_GSE137372_hap1_wt_hic_allValidPairs.hic_VS_GSE137372_hap1_clone21_hic_allValidPairs.hic_reso_50000_chr6_74460000_76260000_0.5.txt	Chr6:74460000:76260000	Loop-level change
Bertero et al. 2019	hESC vs CM	I_4DNFINLW374M.hic_VS_4DNFIN39NO4O.hic_reso_50000_chr13_75000000_76400000_0.9.txt	Chr13:75000000:76400000	Domain-level change
Wang et al. 2021	DIPG007 vs SF9427 vs NHA vs A3810	J_GSM4969662_007-BRD4-Arima-allReps-filtered.hic_VS_GSM4969664_007-dBET-Arima-allReps-filtered.hic_reso_5000_chr21_32990000_33135000_0.5.txt	Chr21:32900000:33150000	Loop-level change
	DIPG007 vs SF9427 vs NHA vs A3810	J_GSM4969663_007-DMSO-Arima-allReps-filtered.hic_VS_GSM4969664_007-dBET-Arima-allReps-filtered.hic_reso_5000_chr21_32990000_33135000_0.5.txt	Chr21:32900000:33150000	Loop-level change
	DIPG007 vs SF9427 vs NHA vs A3810	J_GSM4969663_007-DMSO-Arima-allReps-filtered.hic_VS_GSM4969662_007-BRD4-Arima-allReps-filtered.hic_reso_5000_chr21_32990000_33135000_0.5.txt	Chr21:32900000:33150000	Loop-level change
	DIPG007 vs SF9427 vs NHA vs A3810	J_GSM4969658_DIPG007.hic_VS_GSM4969659_SF9427.hic_reso_10000_chr21_32900000_33150000_0.5.txt	Chr21:32900000:33150000	Loop-level change
	DIPG007 vs SF9427 vs NHA vs A3810	J_GSM4969658_DIPG007.hic_VS_GSM4969659_SF9427.hic_reso_10000_chr8_118070000_118430000_0.5.txt	Chr8:118070000:118430000	Loop-level change
	DIPG007 vs SF9427 vs NHA vs A3810	J_GSM4969658_DIPG007.hic_VS_GSM4969660_NHA.hic_reso_10000_chr21_32900000_33150000_0.5.txt	Chr21:32900000:33150000	Loop-level change
	DIPG007 vs SF9427	J_GSM4969659_SF9427.hic_VS_GSM4969660_NHA.hic_reso_10000_chr21_32900000_33150000_0.5.txt	Chr21:32900000:33150000	Loop-level change
	SF9427 vs NHA vs DIPG007	J_GSM4969658_DIPG007.hic_VS_GSM4969661_DIPG-3810-Arima-allReps-filtered.hic_reso_10000_chr21_32900000_33150000_0.5.txt	Chr21:32900000:33150000	Loop-level change
	SF9427 vs NHA vs DIPG007	J_GSM4969663_007-DMSO-Arima-allReps-filtered.hic_VS_GSM4969664_007-dBET-Arima-allReps-filtered.hic_reso_10000_chr11_15570000_16650000_0.5.txt	Chr11:15570000:16650000	Loop-level change
	SF9427 vs NHA vs DIPG007	J_GSM4969658_DIPG007.hic_VS_GSM4969661_DIPG-3810-Arima-allReps-filtered.hic_reso_10000_chr2_15600000_16800000_0.5.txt	Chr2:15600000:16800000	Domain-level change
	DIPG007 vs SF9427 vs NHA vs A3810	J_GSM4969658_DIPG007.hic_VS_GSM4969660_NHA.hic_reso_10000_chr2_15600000_16800000_0.5.txt	Chr2:15600000:16800000	Domain-level change
	DIPG007 vs SF9427 vs NHA vs A3810	J_GSM4969663_007-DMSO-Arima-allReps-filtered.hic_VS_GSM4969662_007-BRD4-Arima-allReps-filtered.hic_reso_10000_chr11_15570000_16650000_0.5.txt	Chr11:15570000:16650000	Loop-level change
	DIPG007 vs SF9427 vs NHA vs A3810	J_GSM4969661_DIPG-3810-Arima-allReps-filtered.hic_VS_GSM4969659_SF9427.hic_reso_10000_chr21_32900000_33150000_0.5.txt	Chr21:32900000:33150000	Loop-level change
	DIPG007 vs SF9427 vs NHA vs A3810	J_GSM4969661_DIPG-3810-Arima-allReps-filtered.hic_VS_GSM4969660_NHA.hic_reso_10000_chr21_32900000_33150000_0.5.txt	Chr21:32900000:33150000	Loop-level change
	DIPG007 vs SF9427 vs NHA vs A3810	J_GSM4969659_SF9427.hic_VS_GSM4969660_NHA.hic_reso_10000_chr18_59350000_59950000_0.5.txt	Chr18:59350000:59950000	Loop-level change
	DIPG007 vs SF9427 vs NHA vs A3810	J_GSM4969661_DIPG-3810-Arima-allReps-filtered.hic_VS_GSM4969660_NHA.hic_reso_10000_chr2_15600000_16800000_0.5.txt	Chr2:15600000:16800000	Domain-level change
	DIPG007 vs SF9427	J_GSM4969658_DIPG007.hic_VS_GSM4969659_SF9427.hic_reso_25000_chr18_59350000_59950000_0.5.txt	Chr18:59350000:59950000	Loop-level change
	DMSO vs BRD4i vs dBET6	J_GSM4969658_DIPG007.hic_VS_GSM4969659_SF9427.hic_reso_25000_chr2_15600000_16800000_0.5.txt	Chr2:15600000:16800000	Domain-level change
	DMSO vs BRD4i vs dBET6	J_GSM4969658_DIPG007.hic_VS_GSM4969660_NHA.hic_reso_25000_chr18_59350000_59950000_0.5.txt	Chr18:59350000:59950000	Loop-level change
	DMSO vs BRD4i vs dBET6	J_GSM4969661_DIPG-3810-Arima-allReps-filtered.hic_VS_GSM4969659_SF9427.hic_reso_25000_chr2_15600000_16800000_0.5.txt	Chr2:15600000:16800000	Domain-level change
	DMSO vs BRD4i vs dBET6	J_GSM4969659_SF9427.hic_VS_GSM4969660_NHA.hic_reso_50000_chr2_15600000_16800000_0.5.txt	Chr2:15600000:16800000	Domain-level change
	DMSO vs BRD4i vs dBET6	J_GSM4969662_007-BRD4-Arima-allReps-filtered.hic_VS_GSM4969664_007-dBET-Arima-allReps-filtered.hic_reso_50000_chr11_15570000_16650000_0.5.txt	Chr11:15570000:16650000	Loop-level change
	DMSO vs BRD4i vs dBET6	J_GSM4969658_DIPG007.hic_VS_GSM4969659_SF9427.hic_reso_50000_chr12_8430000_9210000_0.5.txt	Chr12:8430000:9210000	Domain-level change
Xing et al. 2021	K562 vs IMR90	K_GSE63525_K562_combined.hic_VS_GSE63525_IMR90_combined.hic_reso_50000_chr2_40000000_41000000_0.5.txt	Chr2:40000000:41000000	Domain-level change
Dixon et al. 2015	ES vs MS	L_MScombined.hic_VS_EScombined.hic_reso_10000_chr1_58880000_60120000_0.5.txt	Chr1:58880000:60120000	Domain-level change
	ES vs MS	L_MScombined.hic_VS_EScombined.hic_reso_10000_chr1_63800000_64480000_0.5.txt	Chr1:63800000:64480000	Domain-level change
	ES vs MS	L_MScombined.hic_VS_EScombined.hic_reso_10000_chr1_55280000_57040000_0.5.txt	Chr1:55280000:57040000	Domain-level change
	ES vs MS	L_MScombined.hic_VS_EScombined.hic_reso_10000_chr1_63040000_63800000_0.5.txt	Chr1:63040000:63800000	Domain-level change
	ES vs MS	L_MScombined.hic_VS_EScombined.hic_reso_10000_chr1_54280000_55280000_0.5.txt	Chr1:54280000:55280000	Domain-level change
	ES vs MS	L_MScombined.hic_VS_EScombined.hic_reso_25000_chr1_60120000_61080000_0.5.txt	Chr1:60120000:61080000	Domain-level change
	ES vs MS	L_MScombined.hic_VS_EScombined.hic_reso_25000_chr1_62400000_62680000_0.5.txt	Chr1:62400000:62680000	Domain-level change
Zhang et al. 2019	Day0 vs Day2 vs Day5	M_GSM3263085_RH_348.hic_VS_GSM3263088_RH_351.hic_reso_25000_chrchr4_91912127_94698321_0.5.txt	Chr4:91912127:94698321	Boundary-level change
	Day0 vs Day2 vs Day5	M_GSM3263086_RH_349.hic_VS_GSM3263089_RH_352.hic_reso_25000_chrchr4_91912127_94698321_0.5.txt	Chr4:91912127:94698321	Boundary-level change
	Day0 vs Day2 vs Day5	M_GSM3734951_RH555.hic_VS_GSM3734952_RH554.hic_reso_50000_chrchr4_91000000_95000000_0.5.txt	Chr4:91000000:95000000	Boundary-level change
	Day0 vs Day2 vs Day5	M_GSM3263089_RH_352.hic_VS_GSM3734958_RH494.hic_reso_25000_chrchr20_17500000_18100000_0.5.txt	Chr20:17500000:18100000	Boundary-level change
	Day0 vs Day2 vs Day5	M_GSM3263085_RH_348.hic_VS_GSM3263089_RH_352.hic_reso_25000_chrchr4_91912127_94698321_0.5.txt	Chr4:91912127:94698321	Boundary-level change
	Day0 vs Day2 vs Day5	M_GSM3734950_RH548.hic_VS_GSM3734952_RH554.hic_reso_50000_chrchr4_91000000_95000000_0.5.txt	Chr4:91000000:95000000	Boundary-level change
	Day0 vs Day2 vs Day5	M_GSM3263085_RH_348.hic_VS_GSM3263087_RH_350.hic_reso_25000_chrchr4_91912127_94698321_0.5.txt	Chr4:91912127:94698321	Boundary-level change
	Day0 vs Day2 vs Day5	M_GSM3263086_RH_349.hic_VS_GSM3263090_RH_353.hic_reso_25000_chrchr4_91912127_94698321_0.5.txt	Chr4:91912127:94698321	Boundary-level change
	Day0 vs Day2 vs Day5	M_GSM3734951_RH555.hic_VS_GSM3734953_RH549.hic_reso_50000_chrchr4_91000000_95000000_0.5.txt	Chr4:91000000:95000000	Boundary-level change
	Day0 vs Day2 vs Day5, sgHERV-H1 vs sgHERV-H2	M_GSM3263086_RH_349.hic_VS_GSM3263087_RH_350.hic_reso_25000_chrchr13_55801210_58182661_0.5.txt	Chr13:55801210:58182661	Boundary-level change
	Day0 vs Day2 vs Day5, sgHERV-H1 vs sgHERV-H2	M_GSM3263085_RH_348.hic_VS_GSM3263090_RH_353.hic_reso_25000_chrchr4_91912127_94698321_0.5.txt	Chr4:91912127:94698321	Boundary-level change
	Day0 vs Day2 vs Day5, sgHERV-H1 vs sgHERV-H2	M_GSM3734950_RH548.hic_VS_GSM3734953_RH549.hic_reso_50000_chrchr4_91000000_95000000_0.5.txt	Chr4:91000000:95000000	Boundary-level change
	Day0 vs Day2 vs Day5, sgHERV-H1 vs sgHERV-H2	M_GSM3734951_RH555.hic_VS_GSM3734952_RH554.hic_reso_50000_chrchr13_54500000_58500000_0.5.txt	Chr13:54500000:58500000	Boundary-level change
	Day0 vs Day2 vs Day5, sgHERV-H1 vs sgHERV-H2	M_GSM3263086_RH_349.hic_VS_GSM3263088_RH_351.hic_reso_25000_chrchr13_55801210_58182661_0.5.txt	Chr13:55801210:58182661	Boundary-level change
	Day0 vs Day2 vs Day5, sgHERV-H1 vs sgHERV-H2	M_GSM3734951_RH555.hic_VS_GSM3734953_RH549.hic_reso_50000_chrchr13_54500000_58500000_0.5.txt	Chr13:54500000:58500000	Boundary-level change
	Day0 vs Day2 vs Day5, sgHERV-H1 vs sgHERV-H2	M_GSM3263085_RH_348.hic_VS_GSM3263088_RH_351.hic_reso_25000_chrchr13_55801210_58182661_0.5.txt	Chr13:55801210:58182661	Boundary-level change
	Day0 vs Day2 vs Day5	M_GSM3263086_RH_349.hic_VS_GSM3263088_RH_351.hic_reso_50000_chrchr4_91912127_94698321_0.5.txt	Chr4:91912127:94698321	Boundary-level change
	Day0 vs Day2 vs Day5	M_GSM3263086_RH_349.hic_VS_GSM3263087_RH_350.hic_reso_50000_chrchr4_91912127_94698321_0.5.txt	Chr4:91912127:94698321	Boundary-level change
	Day0 vs Day2 vs Day5	M_GSM3263088_RH_351.hic_VS_GSM3734958_RH494.hic_reso_50000_chrchr20_17500000_18100000_0.5.txt	Chr20:17500000:18100000	Boundary-level change
	Day0 vs Day2 vs Day5, sgHERV-H1 vs sgHERV-H2	M_GSM3263088_RH_351.hic_VS_GSM3734959_RH495.hic_reso_50000_chrchr20_17500000_18100000_0.5.txt	Chr20:17500000:18100000	Boundary-level change
	Day0 vs Day2 vs Day5, sgHERV-H1 vs sgHERV-H2	M_GSM3263087_RH_350.hic_VS_GSM3734958_RH494.hic_reso_50000_chrchr20_17500000_18100000_0.5.txt	Chr20:17500000:18100000	Boundary-level change
	Day0 vs Day2 vs Day5, sgHERV-H1 vs sgHERV-H2	M_GSM3263089_RH_352.hic_VS_GSM3734959_RH495.hic_reso_50000_chrchr20_17500000_18100000_0.5.txt	Chr20:17500000:18100000	Boundary-level change
	Day0 vs Day2 vs Day5, sgHERV-H1 vs sgHERV-H2	M_GSM3263090_RH_353.hic_VS_GSM3734958_RH494.hic_reso_50000_chrchr20_17500000_18100000_0.5.txt	Chr20:17500000:18100000	Boundary-level change
	Day0 vs Day2 vs Day5, sgHERV-H1 vs sgHERV-H2	M_GSM3734950_RH548.hic_VS_GSM3734952_RH554.hic_reso_100000_chrchr13_54500000_58500000_0.5.txt	Chr13:54500000:58500000	Boundary-level change
	Day0 vs Day2 vs Day5, sgHERV-H1 vs sgHERV-H2	M_GSM3263087_RH_350.hic_VS_GSM3734959_RH495.hic_reso_50000_chrchr20_17500000_18100000_0.5.txt	Chr20:17500000:18100000	Boundary-level change
	Day0 vs Day2 vs Day5, sgHERV-H1 vs sgHERV-H2	M_GSM3734950_RH548.hic_VS_GSM3734953_RH549.hic_reso_100000_chrchr13_54500000_58500000_0.5.txt	Chr13:54500000:58500000	Boundary-level change
	WT vs KO	M_GSM3263090_RH_353.hic_VS_GSM3734959_RH495.hic_reso_50000_chrchr20_17500000_18100000_0.5.txt	Chr20:17500000:18100000	Boundary-level change
	WT vs KO	M_4DNFII6AN691.hic_VS_4DNFINEQY95T.hic_reso_10000_chr10_53400000_54500000_0.5.txt	Chr10:53400000:54500000	Boundary-level change
	WT vs KO	M_GSM3263086_RH_349.hic_VS_GSM3263089_RH_352.hic_reso_50000_chrchr13_55801210_58182661_0.5.txt	Chr13:55801210:58182661	Boundary-level change
	WT vs KO	M_4DNFII6AN691.hic_VS_4DNFINEQY95T.hic_reso_10000_chr5_24600000_26400000_0.5.txt	Chr5:24600000:26400000	Boundary-level change
	WT vs KO	M_GSM3263085_RH_348.hic_VS_GSM3263089_RH_352.hic_reso_50000_chrchr13_55801210_58182661_0.5.txt	Chr13:55801210:58182661	Boundary-level change
	WT vs KO	M_GSM3263086_RH_349.hic_VS_GSM3263090_RH_353.hic_reso_50000_chrchr13_55801210_58182661_0.5.txt	Chr13:55801210:58182661	Boundary-level change
	WT vs KO	M_4DNFINEQY95T.hic_VS_4DNFIJ8JKKWJ.hic_reso_10000_chr10_53400000_54500000_0.5.txt	Chr10:53400000:54500000	Boundary-level change
	WT vs KO	M_4DNFII6AN691.hic_VS_4DNFIJ8JKKWJ.hic_reso_10000_chr10_53400000_54500000_0.5.txt	Chr10:53400000:54500000	Boundary-level change
	WT vs KO	M_GSM3263085_RH_348.hic_VS_GSM3263087_RH_350.hic_reso_50000_chrchr13_55801210_58182661_0.5.txt	Chr13:55801210:58182661	Boundary-level change
	WT vs KO	M_GSM3263085_RH_348.hic_VS_GSM3263090_RH_353.hic_reso_50000_chrchr13_55801210_58182661_0.5.txt	Chr13:55801210:58182661	Boundary-level change
	WT vs KO	M_4DNFII6AN691.hic_VS_4DNFINEQY95T.hic_reso_10000_chr14_37700000_39700000_0.5.txt	Chr14:37700000:39700000	Boundary-level change
	WT vs KO	M_4DNFII6AN691.hic_VS_4DNFIJ8JKKWJ.hic_reso_10000_chr5_24600000_26400000_0.5.txt	Chr5:24600000:26400000	Boundary-level change
	WT vs KO	M_4DNFINEQY95T.hic_VS_4DNFIJ8JKKWJ.hic_reso_10000_chr5_24600000_26400000_0.5.txt	Chr5:24600000:26400000	Boundary-level change
	WT vs KO	M_4DNFINEQY95T.hic_VS_4DNFIJ8JKKWJ.hic_reso_10000_chr5_11400000_13500000_0.5.txt	Chr5:11400000:13500000	Boundary-level change
	WT vs KO	M_4DNFII6AN691.hic_VS_4DNFINEQY95T.hic_reso_10000_chr13_54500000_58500000_0.5.txt	Chr13:54500000:58500000	Boundary-level change
	WT vs KO	M_4DNFII6AN691.hic_VS_4DNFIJ8JKKWJ.hic_reso_10000_chr5_11400000_13500000_0.5.txt	Chr5:11400000:13500000	Boundary-level change
	HERV-H2-KO vs HERV-H-ins.clone1	M_4DNFII6AN691.hic_VS_4DNFINEQY95T.hic_reso_10000_chr5_11400000_13500000_0.5.txt	Chr5:11400000:13500000	Boundary-level change
	HERV-H2-KO vs HERV-H-ins.clone1	M_4DNFII6AN691.hic_VS_4DNFIJ8JKKWJ.hic_reso_25000_chr4_91000000_95000000_0.5.txt	Chr4:91000000:95000000	Boundary-level change
	HERV-H2-KO vs HERV-H-ins.clone1	M_4DNFII6AN691.hic_VS_4DNFIJ8JKKWJ.hic_reso_25000_chr13_54500000_58500000_0.5.txt	Chr13:54500000:58500000	Boundary-level change
	HERV-H2-KO vs HERV-H-ins.clone1	M_4DNFINEQY95T.hic_VS_4DNFIJ8JKKWJ.hic_reso_25000_chr13_54500000_58500000_0.5.txt	Chr13:54500000:58500000	Boundary-level change
	HERV-H2-KO vs HERV-H-ins.clone1	M_4DNFII6AN691.hic_VS_4DNFIJ8JKKWJ.hic_reso_25000_chr14_37700000_39700000_0.5.txt	Chr14:37700000:39700000	Boundary-level change
	HERV-H2-KO vs HERV-H-ins.clone1	M_4DNFINEQY95T.hic_VS_4DNFIJ8JKKWJ.hic_reso_25000_chr14_37700000_39700000_0.5.txt	Chr14:37700000:39700000	Boundary-level change
	HERV-H2-KO vs HERV-H-ins.clone1	M_4DNFINEQY95T.hic_VS_4DNFIJ8JKKWJ.hic_reso_50000_chr4_91000000_95000000_0.5.txt	Chr4:91000000:95000000	Boundary-level change
	HERV-H2-KO vs HERV-H-ins.clone1	M_4DNFII6AN691.hic_VS_4DNFINEQY95T.hic_reso_50000_chr4_91000000_95000000_0.5.txt	Chr4:91000000:95000000	Boundary-level change
Rowley et al. 2017	GM12878 vs NHEK	N_GSE63525_GM12878_insitu_primary_replicate_combined.hic_VS_GSE63525_NHEK_combined.hic_reso_10000_chr1_163500000_165000000_0.5.txt	Chr1:163500000:165000000	Domain-level change
	GM12878 vs K562	N_GSE63525_GM12878_insitu_primary_replicate_combined.hic_VS_GSE63525_K562_combined.hic_reso_10000_chr1_163500000_165000000_0.5.txt	Chr1:163500000:165000000	Domain-level change
	GM12878 vs IMR90	N_GSE63525_GM12878_insitu_primary_replicate_combined.hic_VS_GSE63525_IMR90_combined.hic_reso_10000_chr1_163500000_165000000_0.5.txt	Chr1:163500000:165000000	Domain-level change
